# A practical framework RNMF for the potential mechanism of cancer progression with the analysis of genes cumulative contribution abundance

**DOI:** 10.1101/2021.08.12.456096

**Authors:** Zhenzhang Li, Haihua Liang, Shaoan Zhang, Wen Luo

## Abstract

Mutational signatures can reveal the mechanism of tumorigenesis. We developed the *RNMF* software for mutational signatures analysis, including a key model of cumulative contribution abundance (CCA) which was designed to highlight the association between genes and mutational signatures. Applied it to 1073 esophageal squamous cell carcinoma (ESCC) and found that APOBEC signatures (SBS2* and SBS13*) mediated the occurrence of *PIK3CA* E545k mutation. Furthermore, we found that age signature is strongly linked to the *TP53* R342* mutation. In addition, the CCA matrix image data of genes in the signatures New, SBS3* and SBS17b* were helpful for the preliminary evaluation of shortened survival outcome. In a word, *RNMF* can successfully achieve the correlation analysis of genes and mutational signatures, proving a strong theoretical basis for the study of tumor occurrence and development mechanism and clinical adjuvant medicine.

---

The cancer genomes contain many mutations, which are derived from exogenous and endogenous mutational processes that operate during the cell lineage [1]. These mutational processes are cumulative effects of DNA damage and repair processes, indicating unique patterns in tumorigenesis, namely mutational signatures [2–5]. Each mutational process from a tumor may involve some particular signatures that their biological combination processes could induce a large number of mutations [6–7]. Via studying the completeness of these mutations and identifying the digital genomic footprints that contribute to the mutation characteristics of tumors, we can not only reveal the potential mutational process information, understand the carcinogenic mechanism of tumor occurrence and development, but also provide biomarkers for early diagnosis, accurate cancer stratification and clinical response prediction, and realize individual treatment strategies [8–13]. Analysis of mutational signatures may reveal previously unknown mutation mechanisms and mysterious environmental exposure, such as herbal supplements containing aristolochic acid [13]. However, understanding of the pathogenic biological processes is still limited. Therefore, in order to systematically describe the mutational process leading to cancer, it is necessary to decipher the mutational signatures from the somatic mutation catalog by using mathematical statistical methods [14–23], the number of mutations that each feature in a single sample can be attributed to each feature, which annotate the probability of each mutation class in each tumor and the possibility of each feature producing.

Currently, the final referenced mutational signatures are archived in the catalogue of cancer of somatic mutations in cancer (COSMIC, https://cancer.sanger.ac.uk/cosmic/signatures). Most of them are common in various tumors, of which are specific to a certain type of tumor, of which are part of normal cell biology, and of which are related to abnormal exposure or tumor progression [24–31]. They may be attributed to known environmental exposure and mutation processes, such as tobacco smoke, ultraviolet radiation, the activity of the APOBEC series of cyclobutylaminases, and DNA mismatch repair defects or mutations in POLE. Besides, as known to us, the association between genes and mutational signatures was confirmed, and much focus were paid to study the role of hotspot mutations in the formation of mutational signatures, which provides a good research idea for the mechanism of tumorigenesis and development. However, at present, there are few tools systematically and in-depth mining the relationship between genes and mutational signatures [32, 33], which undoubtedly does not bring much convenience to the causal association between mutational signatures and genes.

Here, we first used the R language to design a simple and convenient package *RNMF*, which can directly start from the mutation data set to realize the correlation analysis of mutational signatures. Then, we pooled 1073 samples from Asian ESCC population, and then used *RNMF* to verify the practicability of this method framework. During the analysis, we highlighted interesting correlations through association analysis with driving mutations. Finally, deep learning method is used to explore the CCA matrix image data of gene under fixed features, and hierarchical learning of prognosis is done.
