## Supplemental files Table for "A practical framework RNMF for the potential mechanism of cancer progression with the analysis of genes cumulative contribution abundance": Sup. Table1 .xlsx

### Sheet: Sheet1
Table S1. The paper catalogue of data acquisition
Code	Title
1	Whole-genome sequencing of 508 patients identifies key molecular features associated with poor prognosis in esophageal squamous cell carcinoma
2	Genomic Analyses Reveal Mutational Signatures and Frequently Altered Genes in Esophageal Squamous Cell Carcinoma
3	Genomic Landscape of Esophageal Squamous Cell Carcinoma in a Japanese Population
4	Identification of genomic alterations in oesophageal squamous cell cancer
5	Genomic comparison of esophageal squamous cell carcinoma and its precursor lesions by multi-region whole-exome sequencing
6	Genomic and molecular characterization of esophageal squamous cell carcinoma
