## Supplemental files Table for "A practical framework RNMF for the potential mechanism of cancer progression with the analysis of genes cumulative contribution abundance": Sup. Table5 .xlsx

### Sheet: Sheet1
Table S5. Cancer-related genes from the COSMIC census.
Hugo_Symbol	Chromosome	Length
KDSR	chr18	39784
ATIC	chr2	37946
AKAP9	chr7	169806
ACSL3	chr2	83705
ACSL6	chr5	61689
AFF1	chr4	206052
ALDH2	chr12	50607
ASPSCR1	chr17	39854
BCL7A	chr12	42622
BCR	chr22	137827
CANT1	chr17	18100
CLIP1	chr12	151135
CNTRL	chr9	102596
CEP89	chr19	96038
C15orf65	chr15	10164
WDCP	chr2	18013
CLP1	chr11	4710
CHCHD7	chr8	6859
COL3A1	chr2	38426
COL1A1	chr17	18343
COL2A1	chr12	31521
CRTC3	chr15	112745
CHIC2	chr4	54901
COX6C	chr8	16196
DNAJB1	chr19	3650
DUX4L1	chr4	1274
DCTN1	chr2	19201
EML4	chr2	163198
ELN	chr7	42118
ERC1	chr12	468177
EIF4A2	chr3	6353
EZR	chr6	53664
FAM131B	chr7	9352
FGFR1OP	chr6	53531
FIP1L1	chr4	82023
FNBP1	chr9	155975
GPHN	chr14	674396
GOPC	chr6	42095
GOLGA5	chr14	45732
GAS7	chr17	284701
GMPS	chr3	73490
HSP90AA1	chr14	58637
HSP90AB1	chr6	6017
HMGN2P46	chr15	45594
HIST1H4I	chr6	1293
HERPUD1	chr16	12815
HOOK3	chr8	133607
ITK	chr5	74365
IL2	chr4	5255
IL21R	chr16	49880
JAZF1	chr7	350170
KLK2	chr19	7318
KIAA1549	chr7	143793
SHTN1	chr10	122200
KTN1	chr14	104262
KIF5B	chr10	47421
LMNA	chr1	25382
LIFR	chr5	120441
LASP1	chr17	51911
LHFPL6	chr13	260279
LSM14A	chr19	56949
LCP1	chr13	85428
HLA-A	chr6	4624
MSN	chrX	74261
MNX1	chr7	5798
MUC1	chr1	7089
MDS2	chr1	59073
MLLT1	chr19	69569
MLLT11	chr1	10739
MLLT3	chr9	280878
MLLT6	chr17	24261
MYO5A	chr15	221767
MYH11	chr16	153839
NACA	chr12	12866
NCKIPSD	chr3	12083
NIN	chr14	105281
NONO	chrX	17585
NFIB	chr9	226098
NUMA1	chr11	77823
NSD1	chr5	166290
NCOA1	chr2	278770
NUP214	chr9	109109
NUTM2D	chr10	9527
NUTM2B	chr10	9530
OMD	chr9	10216
PAX7	chr1	105132
PAX8	chr2	62924
PRRX1	chr1	75513
PRCC	chr1	33317
PCM1	chr8	105128
PICALM	chr11	110115
PDE4DIP	chr1	143553
PAFAH1B2	chr11	26781
PPFIBP1	chr12	171358
PWWP2A	chr5	28084
RABEP1	chr17	103512
RALGDS	chr9	23456
RPN1	chr3	30879
RNF213	chr17	137918
RBM15	chr1	8171
SNX29	chr16	597551
S100A7	chr1	2957
SEPT5	chr22	8855
SEPT6	chrX	75731
SEPT9	chr17	219182
SRGAP3	chr3	268788
SLC45A3	chr1	22608
SPECC1	chr17	227733
STRN	chr2	122832
SDC4	chr20	23136
SS18L1	chr20	38689
SS18	chr18	74372
TFPT	chr19	8662
THRAP3	chr1	80941
TRIP11	chr14	74068
TOP1	chr20	95669
TCEA1	chr8	55973
TCF12	chr15	369891
TFRC	chr3	32905
TPR	chr1	63673
TMPRSS2	chr21	43512
TFG	chr3	39541
TPM4	chr19	35405
VAV1	chr19	84381
VTI1A	chr10	371486
ZMYM2	chr13	133159
ZNF384	chr12	22862
ZCCHC8	chr12	28174
NT5C2	chr10	105288
ATF1	chr12	56830
ACVR1	chr2	138667
AFF3	chr2	555007
AFF4	chr5	88255
ALK	chr2	728792
AR	chrX	186583
A1CF	chr10	86254
ARAF	chrX	10820
ACKR3	chr2	12717
BIRC6	chr2	261871
BCL11A	chr2	97962
BCL2	chr18	196782
BCL3	chr19	11497
BCL6	chr3	24350
BCL9	chr1	84804
BCL2L12	chr19	8773
BRD3	chr9	37712
BRD4	chr19	44932
ABL2	chr1	130274
CDH17	chr8	81416
CACNA1D	chr3	318684
CALR	chr19	5882
CREB1	chr2	73539
CREB3L2	chr7	127078
CHST11	chr12	305041
CARD11	chr7	137804
CTNNB1	chr3	19337
CTNNA2	chr2	997137
CTNND2	chr5	932203
CCR4	chr3	4775
CCR7	chr17	11703
CD28	chr2	32364
CD74	chr5	10599
CD79A	chr19	4252
CD79B	chr17	3596
CHD4	chr12	37388
CSF1R	chr5	60081
CSF3R	chr1	17235
CRTC1	chr19	98655
CXCR4	chr2	1894
CCND1	chr11	13387
CCND2	chr12	31578
CCND3	chr6	6915
CCNE1	chr19	12410
CDK4	chr12	4794
CDK6	chr7	228996
CYSLTR2	chr13	4671
CRLF2	chrX	22260
DDX5	chr17	6905
DDX6	chr11	43182
DEK	chr6	40955
DGCR8	chr22	31639
DDR2	chr1	154935
DDIT3	chr12	3928
ELK4	chr1	24019
EGFR	chr7	192527
ERBB3	chr12	23644
ETV1	chr7	98718
ETV4	chr17	18588
ETV5	chr3	62804
EWSR1	chr22	32027
XPO1	chr2	60434
FUBP1	chr1	30681
FCGR2B	chr1	15493
FCRL4	chr1	24331
FEV	chr2	4570
FGFR1	chr8	56707
FGFR2	chr10	118546
FGFR3	chr4	15560
FGFR4	chr5	11258
FLT3	chr13	97318
FLT4	chr5	48118
FSTL3	chr19	7034
FOXA1	chr14	5050
FOXP1	chr3	629274
FOXR1	chr11	9584
FLI1	chr11	119497
GATA2	chr3	13758
GLI1	chr12	12124
GRM3	chr7	220970
GNA11	chr19	29594
GNAS	chr20	58478
GNAQ	chr9	315371
H3F3A	chr1	8024
H3F3B	chr17	3345
HEY1	chr8	3844
HLF	chr17	60053
HNRNPA2B1	chr7	10819
HMGA1	chr6	9357
HMGA2	chr12	90987
HIST1H3B	chr6	410
HOXA13	chr7	5742
HOXC11	chr12	4517
HOXC13	chr12	7779
HOXD11	chr2	2302
HOXD13	chr2	3047
HIP1	chr7	205647
HIF1A	chr14	50637
IKBKB	chr8	60306
IL6ST	chr5	59898
IL7R	chr5	22754
IDH1	chr2	18057
IDH2	chr15	19459
JAK2	chr9	142938
JAK3	chr19	23246
JUN	chr1	3539
KAT6A	chr8	122508
KNSTRN	chr15	11524
LPP	chr3	677738
LMO1	chr11	39554
LMO2	chr11	33713
LYL1	chr19	3834
LCK	chr1	34926
KDM5A	chr12	109325
KMT2A	chr11	90342
KAT7	chr17	46475
MAML2	chr11	366582
MTCP1	chrX	7192
MDM2	chr12	42510
MDM4	chr1	41737
MECOM	chr3	62806
MTOR	chr1	155972
MITF	chr3	228901
MET	chr7	123937
MACC1	chr7	82735
MAPK1	chr22	113129
MAP2K1	chr15	105495
MAP2K2	chr19	33808
MN1	chr22	53221
MUC16	chr19	132498
MUC4	chr3	65512
MALT1	chr18	83091
MSI2	chr17	428151
MYD88	chr3	4541
MLLT10	chr10	209287
AFDN	chr6	142597
MPL	chr1	14923
MYOD1	chr11	2563
NRAS	chr1	12425
NTRK3	chr15	379974
NFATC2	chr20	155762
NCOA2	chr8	294043
NR4A3	chr9	45036
NPM1	chr5	23489
NUP98	chr11	122782
NUTM1	chr15	14413
OLIG2	chr21	3261
PAX3	chr2	99093
PSIP1	chr9	46953
PREX2	chr8	284912
PIK3CB	chr3	106660
PIK3CA	chr3	91570
PLCG1	chr20	38761
PIM1	chr6	5223
PDGFB	chr22	21392
PDGFRB	chr5	42023
PDGFRA	chr4	69150
PLAG1	chr8	50375
KCNJ5	chr11	29679
POU2AF1	chr11	27440
POU5F1	chr6	6356
PRDM16	chr1	369410
PBX1	chr1	292196
PDCD1LG2	chr9	60684
PRKACA	chr19	26056
PPM1D	chr17	66097
PTPN11	chr12	85652
P2RY8	chrX	74535
RAP1GDS1	chr4	180816
RAC1	chr7	27981
RET	chr10	53324
RARA	chr17	47602
ARHGAP5	chr14	82439
RSPO3	chr6	78692
STIL	chr1	63998
SRSF2	chr17	3218
SRSF3	chr6	11232
SGK1	chr6	148812
SETBP1	chr18	387612
SETDB1	chr1	38396
SET	chr9	12745
SH3GL1	chr19	40177
STAT3	chr17	75244
STAT6	chr12	16025
SIX1	chr14	6047
SIX2	chr2	4269
SKI	chr1	81424
SMO	chr7	24673
SALL4	chr20	20189
SYK	chr9	96762
SF3B1	chr2	45307
SRC	chr20	59896
SOX2	chr3	2512
SND1	chr7	440427
SSX1	chrX	12127
SSX2	chrX	10265
SSX4	chrX	9820
TAF15	chr17	37787
TAL1	chr1	13479
TAL2	chr9	655
TCL1A	chr14	4228
TLX1	chr10	7284
TLX3	chr5	2850
TEC	chr4	134081
TNC	chr9	97723
TSHR	chr14	191259
TCF7L2	chr10	217086
TFE3	chrX	14755
TFEB	chr6	52281
TRRAP	chr7	134753
TRIM27	chr6	20987
TNFRSF17	chr16	2961
U2AF1	chr21	14631
UBR5	chr8	159829
USP6	chr17	58553
USP8	chr15	90037
ABL1	chr9	171737
AKT1	chr14	24775
AKT2	chr19	55078
AKT3	chr1	343562
KDR	chr4	47336
ERBB2	chr17	28582
ERG	chr21	281667
HRAS	chr11	3307
KRAS	chr12	41372
KIT	chr4	82797
MAF	chr16	6876
MAFB	chr20	3392
MYB	chr6	37852
MYCL	chr1	6587
MYC	chr8	5365
MYCN	chr2	6443
BRAF	chr7	194263
RAF1	chr3	80625
REL	chr2	50089
ROS1	chr6	137555
WAS	chrX	7648
NSD2	chr4	89362
NSD3	chr8	112575
WWTR1	chr3	186038
ZEB1	chr10	210641
ZNF521	chr18	290226
EP300	chr22	88293
ABI1	chr10	114342
ACVR2A	chr2	86307
ASXL1	chr20	80989
ASXL2	chr2	38384
APC	chr5	108351
ATRX	chrX	281391
AMER1	chrX	20627
ARID1A	chr1	86077
ARID1B	chr6	433405
ARID2	chr12	178375
ATM	chr11	146267
ATP2B3	chrX	46807
ATR	chr3	129589
AXIN1	chr16	65219
AXIN2	chr17	33084
BCL10	chr1	10842
BTG1	chr12	5619
BAX	chr19	6869
BCOR	chrX	46155
B2M	chr15	7400
BLM	chr15	98838
BAP1	chr3	9337
BARD1	chr2	84058
BRIP1	chr17	182255
BAZ1A	chr14	122910
BUB1B	chr15	60110
CDH1	chr16	98323
CDH10	chr5	157878
CDH11	chr16	178445
CAMTA1	chr1	984382
CREB3L1	chr11	43761
KNL1	chr15	70322
CBLB	chr3	213582
CASP3	chr4	21779
CASP8	chr2	29675
CASP9	chr1	32025
CDX2	chr13	9002
CEBPA	chr19	2630
CTCF	chr16	76709
CNBP	chr3	13808
CNOT3	chr19	14284
CD274	chr9	20022
CDC73	chr1	131884
CHEK2	chr22	54075
CHD2	chr15	127685
CIITA	chr16	47785
CLTC	chr17	77267
CLTCL1	chr22	112241
CCDC6	chr10	117893
CNTNAP2	chr7	2304639
CBFB	chr16	71777
CBFA2T3	chr16	102346
CSMD3	chr8	1214171
CUL3	chr2	115198
CCNB1IP1	chr14	21944
CCNC	chr6	26593
CDK12	chr17	73107
CDKN1B	chr12	5247
CDKN2A	chr9	6810
CDKN2C	chr1	13888
CARS	chr11	56515
CPEB3	chr10	194637
DDX10	chr11	275905
DDX3X	chrX	18384
DICER1	chr14	71782
DNMT3A	chr2	114735
POLD1	chr19	33670
POLG	chr15	18542
DROSHA	chr5	131564
DNM2	chr19	113772
MLH1	chr3	57586
ELF3	chr1	8064
EBF1	chr5	403841
ELL	chr19	79464
EED	chr11	33590
EPS15	chr1	165065
ETNK1	chr12	65590
ETV6	chr12	245548
EIF3E	chr8	47022
ERCC2	chr19	20750
ERCC3	chr2	36886
ERCC4	chr16	32188
ERCC5	chr13	31157
BRCA1	chr17	81188
BRCA2	chr13	84792
CYLD	chr16	59175
TENT5C	chr1	22438
FANCA	chr16	79097
FANCC	chr9	218648
FANCD2	chr3	73246
FANCE	chr6	14742
FANCF	chr11	4268
FANCG	chr9	6178
FAS	chr10	25128
FAT1	chr4	136072
FAT4	chr4	176533
FBXW7	chr4	215519
FBXO11	chr2	98873
FBLN2	chr3	89291
FEN1	chr11	4607
FLCN	chr17	24927
FHIT	chr3	1500052
FH	chr1	22158
FUS	chr16	14761
GRIN2A	chr16	429350
GPC5	chr13	1468630
HNF1A	chr12	22520
PTCH1	chr9	65681
IKZF1	chr7	100432
ID3	chr1	1876
IGF2BP2	chr3	181037
KAT6B	chr10	205997
KEAP1	chr19	17621
KLF6	chr10	9279
LARP4B	chr10	124791
LATS1	chr6	60103
LATS2	chr13	88515
LRP1B	chr2	1900278
LEPROTL1	chr8	42868
LRIG3	chr12	48373
LZTR1	chr22	17025
KDM5C	chrX	33270
KMT2C	chr7	301080
MED12	chrX	23724
MEN1	chr11	7770
EXT1	chr8	317363
EXT2	chr11	149232
MSH2	chr2	80259
MSH6	chr2	27019
MUTYH	chr1	11146
MAX	chr14	26926
MLF1	chr3	23624
MYH9	chr22	106790
N4BP2	chr4	101426
NRG1	chr8	215772
NF1	chr17	282750
NF2	chr22	95040
NAB2	chr12	6582
NBN	chr8	51380
NDRG1	chr8	60410
NTHL1	chr16	8051
NFKBIE	chr6	7622
NCOA4	chr10	24195
NCOR1	chr17	186392
NCOR2	chr12	170837
MGMT	chr10	300823
PHOX2B	chr4	4888
PALB2	chr16	38140
PRF1	chr10	5426
PER1	chr17	11963
PPARG	chr3	82884
PHF6	chrX	55477
PTEN	chr10	108817
PIK3R1	chr5	86101
PMS2	chr7	35886
PBRM1	chr3	137995
POLE	chr12	63597
PRDM1	chr6	23618
PRDM2	chr1	120224
PML	chr15	52054
POT1	chr7	107595
PPP2R1A	chr19	39494
PPP6C	chr9	43365
PTPN13	chr4	220856
PTPN6	chr12	10045
PTPRD	chr9	1719544
PTPRT	chr20	1117217
PTPRB	chr12	121574
PTPRC	chr1	118469
PTPRK	chr6	551499
RAD17	chr5	44995
RAD51B	chr14	791786
RANBP2	chr2	66330
RHOH	chr4	50060
RMI2	chr16	6331
RB1	chr13	178164
ARHGAP26	chr5	458634
ARHGEF12	chr11	152858
ARHGEF10	chr8	134626
ARHGEF10L	chr1	158034
RPL10	chrX	4109
RPL22	chr1	14592
RPL5	chr1	9941
RFWD3	chr16	45487
RNF43	chr17	63857
RBM10	chrX	41365
ROBO2	chr3	1740815
RSPO2	chr8	184331
SFRP4	chr7	10983
STK11	chr19	21971
SETD1B	chr12	26059
SETD2	chr3	147278
SH2B3	chr12	45675
SBDS	chr7	7924
SIRPA	chr20	46084
SMAD2	chr18	121602
SMAD3	chr15	129350
SMAD4	chr18	54826
SLC34A2	chr4	22904
SPOP	chr17	79226
SPEN	chr1	92596
SFPQ	chr1	10216
SOX21	chr13	2777
STAG1	chr3	416135
STAG2	chrX	140979
SMC1A	chrX	48579
SDHAF2	chr11	17456
SDHA	chr5	38459
SDHB	chr1	35448
SDHC	chr1	61083
SDHD	chr11	9021
SOCS1	chr16	1783
SUFU	chr10	129548
SMARCA4	chr19	101457
SMARCB1	chr22	47542
SMARCD1	chr12	15740
SMARCE1	chr17	23902
TET2	chr4	133523
TGFBR2	chr3	87541
TMEM127	chr2	17478
TRIM33	chr1	118383
TPM3	chr1	24746
TSC1	chr9	53285
TSC2	chr16	41255
TNFRSF14	chr1	7463
TNFAIP3	chr6	16123
TRAF7	chr16	22364
YWHAE	chr17	56106
USP44	chr12	34930
VHL	chr3	11212
WRN	chr8	139968
WNK2	chr9	133341
WIF1	chr12	70940
XPA	chr9	22448
XPC	chr3	33636
ZNRF3	chr22	173895
ZRSR2	chrX	32788
ZBTB16	chr11	191083
ZFHX3	chr16	1108986
ZMYM3	chrX	14516
PATZ1	chr22	20428
ZNF331	chr19	59245
ANK1	chr8	243537
APOBEC3B	chr22	10375
ARNT	chr1	67063
ATP1A1	chr1	30905
BIRC3	chr11	20239
BCL11B	chr14	101941
BCL9L	chr11	17029
BCLAF1	chr6	32988
BCORL1	chrX	52895
BMP5	chr6	121919
BMPR1A	chr10	176188
BTK	chrX	41349
CIC	chr19	11132
CBL	chr11	101873
CBLC	chr19	22765
CTNND1	chr11	57381
CD209	chr19	7540
CREBBP	chr16	155672
CRNKL1	chr20	21678
CUX1	chr7	442222
CNBD1	chr8	516414
CDKN1A	chr6	8627
CYP2C8	chr10	32724
DDB2	chr11	24298
DCC	chr18	1195727
DCAF12L2	chrX	2598
DAXX	chr6	4456
POLQ	chr3	114575
ELF4	chrX	45567
EPAS1	chr2	89301
EZH2	chr7	76893
EPHA3	chr3	374610
EPHA7	chr6	179506
ECT2L	chr6	107959
ERBB4	chr2	1163124
ESR1	chr6	412778
EIF1AX	chrX	17326
FAM135B	chr8	366799
FAM47C	chrX	3269
FAT3	chr11	543929
FES	chr15	11364
FLNA	chrX	26112
FKBP9	chr7	49526
FOXL2	chr3	2916
FOXO1	chr13	110930
FOXO3	chr6	123902
FOXO4	chrX	7338
GATA1	chrX	7754
GATA3	chr10	20550
GPC3	chrX	449892
HOXA11	chr7	3701
HOXA9	chr7	3095
IRS4	chrX	3927
ITGAV	chr2	90836
IRF4	chr6	19708
ISX	chr22	21251
JAK1	chr1	133275
KLF4	chr9	4794
LEF1	chr4	120877
KDM6A	chrX	239091
KMT2D	chr12	36349
MB21D2	chr3	121346
MRTFA	chr22	122245
MALAT1	chr11	8707
MAP2K4	chr17	122996
MAP3K1	chr5	80578
MAP3K13	chr3	125977
NBEA	chr13	730448
NTRK1	chr1	20748
NKX2-1	chr14	3836
NOTCH1	chr9	51353
NOTCH2	chr1	158073
NFE2L2	chr2	34826
NFKB2	chr10	7927
PAX5	chr9	200910
PMS1	chr2	93248
PABPC1	chr8	19796
PCBP1	chr2	1749
PRPF40B	chr12	21229
PRKCB	chr16	384628
PRKAR1A	chr17	21044
PTK6	chr20	9353
QKI	chr6	163953
RAD21	chr8	28931
RGPD3	chr2	63386
RHOA	chr3	53057
RECQL4	chr8	6535
RGS7	chr1	581715
RUNX1	chr21	261543
RUNX1T1	chr8	140687
STAT5B	chr17	77238
SUZ12	chr17	64027
TBX3	chr12	13335
TERT	chr5	41880
TET1	chr10	133826
TCF3	chr19	43039
TBL1XR1	chr3	177123
TRIM24	chr7	129659
TP53	chr17	19136
TP63	chr3	265852
WT1	chr11	47855
ZNF429	chr19	32514
ZNF479	chr7	20250
