## Supplemental files Table for "A practical framework RNMF for the potential mechanism of cancer progression with the analysis of genes cumulative contribution abundance": Sup. Table7 .xlsx

### Sheet: Sheet1
Table S7a. The number of individuals representing each signature category.
Category	New	SBS1	SBS2	SBS3	SBS5	SBS13	SBS15	SBS16	SBS17b	SBS18	SBS22	SBS33
G1	90	160	149	91	150	153	142	84	8	146	95	120
G2	161	305	297	185	300	289	277	183	181	283	205	216
G3	15	31	33	19	30	28	26	15	19	31	27	23
G4	189	372	363	213	353	348	346	243	210	337	251	267
Table S7b. Training accuracy of different models on SBS New signature between G2 and G4.
Models	Resnet50	Resnet101	Densenet121	Densenet161	MoblieNetV2	MoblieNetV3	InceptionV4
SBS (New) Best Accuracy(%)	68.571	62.857	71.429	65.714	68.571	65.714	68.571
Training	Resnet50		Densenet121		MoblieNetV2		InceptionV4
1	65.714		65.714		57.143		62.857
2	68.571		68.571		60		62.857
3	60		71.429		68.571		65.714
4	57.143		62.857		57.143		62.857
5	62.857		68.571		62.857		65.714
6	62.857		62.857		54.286		60
7	65.714		65.714		54.286		60
8	57.143		68.571		62.857		62.857
9	65.714		65.714		65.714		68.571
10	60		71.429		65.714		62.857
Mean Accuracy(%)	62.5713		67.1427		60.8571		63.4284
Median Accuracy(%)	62.857		67.1425		61.4285		62.857
Note: for each result, we randomly select 90% of the samples as training, and the remaining 10% as test data set for analysis.
Table S7c. Training accuracy of densenet121 model on all SBSs.
SBSs	New	SBS1	SBS2	SBS3	SBS5	SBS13	SBS15	SBS16	SBS17b	SBS18	SBS22	SBS33
G2-VS-G4 Best Accuracy(%)	71.4	64.7	62.1	72.5	65.2	64.1	65.1	65.1	77.5	67.7	67.4	69.2
G2-VS-G4 Mean Accuracy(%)	66.3	59.9	57	67.5	60.3	58.8	61.1	60.2	69	63.2	61.7	61.6
G2G3-VS-G4 Best Accuracy(%)	73	66.2	66.7	76.2	62.3	67.2	69.2	71.1	70.7	65.2	69.4	68.6
G2G3-VS-G4 Mean Accuracy(%)	64.9	59.2	59.1	66.2	59.3	59.7	59.2	66.2	64.6	59.5	61.4	63.5
Note: for each result, we randomly select 90% of the samples as training, and the remaining 10% as test data set for analysis.
